# Alfalfa transcriptomic responses to the field pathobiome

**DOI:** 10.1101/2025.01.21.634162

**Authors:** Lev G. Nemchinov, Brian M. Irish, Sam Grinstead, Olga A. Postnikova

## Abstract

The pathobiome is a comprehensive biotic environment that includes a community of all disease-causing organisms within the plant, defining their mutual interactions and the resultant effect on plant health. We have previously reported on the diverse composition of the alfalfa pathobiome in the field production environment. We have also briefly addressed host reactions to a consortium of pathogenic microorganisms by profiling gene expression patterns shaped by the plant pathobiome in the field. In this study, we expand on the ‘field host genomics’ approach by surveying gene expression changes in visually healthy and diseased plants collected from different commercial alfalfa fields. In addition to offering insights into the genetic basis of host resistance to multi-pathogenic infections in natural ecosystems, this strategy can also help to identify plants with tolerant genotypes adapted to field pathobiome that could be used in breeding programs.
