## Supplementary material for "Alfalfa transcriptomic responses to the field pathobiome": Table S5

### Sheet: SvsA.up_GOenrich_significant
Table S5: Overrepresented GO categories among upregulated genes of phenotype ‘S’.
Category	GOID	Description	GeneRatio	BgRatio	pvalue	padj	geneID	geneName	Count
BP	GO:0006260	DNA replication	36/1300	218/28217	2.75379e-11	6.6989e-09	MS_gene50736/MS_gene072702/MS_gene014209/MS_gene065060/MS_gene58754/MS_gene028307/MS_gene026270/MS_gene07051/MS_gene05640/MS_gene22467/MS_gene53887/MS_gene52656/MS_gene08109/MS_gene09014/MS_gene023147/MS_gene47594/MS_gene28050/MS_gene28452/MS_gene014558/MS_gene28807/MS_gene041794/MS_gene67108/MS_gene011368/MS_gene051094/MS_gene010334/MS_gene03199/MS_gene77417/MS_gene04418/MS_gene030835/MS_gene041…	MS_gene50736/MS_gene072702/MS_gene014209/MS_gene065060/MS_gene58754/MS_gene028307/MS_gene026270/MS_gene07051/MS_gene05640/MS_gene22467/MS_gene53887/MS_gene52656/MS_gene08109/MS_gene09014/MS_gene023147/MS_gene47594/MS_gene28050/MS_gene28452/MS_gene014558/MS_gene28807/MS_gene041794/MS_gene67108/MS_gene011368/MS_gene051094/MS_gene010334/MS_gene03199/MS_gene77417/MS_gene04418/MS_gene030835/MS_gene041…	36
BP	GO:0006270	DNA replication initiation	16/1300	43/28217	3.07166e-11	6.6989e-09	MS_gene50736/MS_gene072702/MS_gene58754/MS_gene028307/MS_gene026270/MS_gene07051/MS_gene22467/MS_gene023147/MS_gene28050/MS_gene014558/MS_gene28807/MS_gene041794/MS_gene051094/MS_gene030835/MS_gene23323/MS_gene35150	MS_gene50736/MS_gene072702/MS_gene58754/MS_gene028307/MS_gene026270/MS_gene07051/MS_gene22467/MS_gene023147/MS_gene28050/MS_gene014558/MS_gene28807/MS_gene041794/MS_gene051094/MS_gene030835/MS_gene23323/MS_gene35150	16
BP	GO:0006261	DNA-dependent DNA replication	18/1300	57/28217	4.36885e-11	6.6989e-09	MS_gene50736/MS_gene072702/MS_gene58754/MS_gene028307/MS_gene026270/MS_gene07051/MS_gene22467/MS_gene53887/MS_gene09014/MS_gene023147/MS_gene28050/MS_gene014558/MS_gene28807/MS_gene041794/MS_gene051094/MS_gene030835/MS_gene23323/MS_gene35150	MS_gene50736/MS_gene072702/MS_gene58754/MS_gene028307/MS_gene026270/MS_gene07051/MS_gene22467/MS_gene53887/MS_gene09014/MS_gene023147/MS_gene28050/MS_gene014558/MS_gene28807/MS_gene041794/MS_gene051094/MS_gene030835/MS_gene23323/MS_gene35150	18
BP	GO:0006952	defense response	34/1300	232/28217	2.48469e-09	2.8574e-07	MS_gene005127/MS_gene69945/MS_gene43994/MS_gene059044/MS_gene059052/MS_gene041629/MS_gene041632/MS_gene69944/MS_gene43996/MS_gene77770/MS_gene07343/MS_gene00223/MS_gene071842/MS_gene005129/MS_gene005483/MS_gene059046/MS_gene027577/MS_gene51429/MS_gene059045/MS_gene20887/MS_gene43995/MS_gene68338/MS_gene005128/MS_gene43899/MS_gene059038/MS_gene77768/MS_gene45085/MS_gene059037/MS_gene071843/MS_gene…	MS_gene005127/MS_gene69945/MS_gene43994/MS_gene059044/MS_gene059052/MS_gene041629/MS_gene041632/MS_gene69944/MS_gene43996/MS_gene77770/MS_gene07343/MS_gene00223/MS_gene071842/MS_gene005129/MS_gene005483/MS_gene059046/MS_gene027577/MS_gene51429/MS_gene059045/MS_gene20887/MS_gene43995/MS_gene68338/MS_gene005128/MS_gene43899/MS_gene059038/MS_gene77768/MS_gene45085/MS_gene059037/MS_gene071843/MS_gene…	34
BP	GO:0006928	movement of cell or subcellular component	33/1300	263/28217	1.92607e-07	1.47665e-05	MS_gene007193/MS_gene42543/MS_gene09002/MS_gene049989/MS_gene90302/MS_gene52975/MS_gene004830/MS_gene64538/MS_gene95826/MS_gene66159/MS_gene063422/MS_gene042382/MS_gene070885/MS_gene02265/MS_gene22568/MS_gene059300/MS_gene045322/MS_gene030140/MS_gene27568/MS_gene014101/MS_gene064161/MS_gene26551/MS_gene05845/MS_gene048812/MS_gene051671/MS_gene010094/MS_gene68611/MS_gene064622/MS_gene91723/MS_gene…	MS_gene007193/MS_gene42543/MS_gene09002/MS_gene049989/MS_gene90302/MS_gene52975/MS_gene004830/MS_gene64538/MS_gene95826/MS_gene66159/MS_gene063422/MS_gene042382/MS_gene070885/MS_gene02265/MS_gene22568/MS_gene059300/MS_gene045322/MS_gene030140/MS_gene27568/MS_gene014101/MS_gene064161/MS_gene26551/MS_gene05845/MS_gene048812/MS_gene051671/MS_gene010094/MS_gene68611/MS_gene064622/MS_gene91723/MS_gene…	33
BP	GO:0007018	microtubule-based movement	33/1300	263/28217	1.92607e-07	1.47665e-05	MS_gene007193/MS_gene42543/MS_gene09002/MS_gene049989/MS_gene90302/MS_gene52975/MS_gene004830/MS_gene64538/MS_gene95826/MS_gene66159/MS_gene063422/MS_gene042382/MS_gene070885/MS_gene02265/MS_gene22568/MS_gene059300/MS_gene045322/MS_gene030140/MS_gene27568/MS_gene014101/MS_gene064161/MS_gene26551/MS_gene05845/MS_gene048812/MS_gene051671/MS_gene010094/MS_gene68611/MS_gene064622/MS_gene91723/MS_gene…	MS_gene007193/MS_gene42543/MS_gene09002/MS_gene049989/MS_gene90302/MS_gene52975/MS_gene004830/MS_gene64538/MS_gene95826/MS_gene66159/MS_gene063422/MS_gene042382/MS_gene070885/MS_gene02265/MS_gene22568/MS_gene059300/MS_gene045322/MS_gene030140/MS_gene27568/MS_gene014101/MS_gene064161/MS_gene26551/MS_gene05845/MS_gene048812/MS_gene051671/MS_gene010094/MS_gene68611/MS_gene064622/MS_gene91723/MS_gene…	33
BP	GO:0009607	response to biotic stimulus	11/1300	36/28217	3.94386e-07	1.81418e-05	MS_gene005127/MS_gene69945/MS_gene43994/MS_gene69944/MS_gene43996/MS_gene07343/MS_gene005129/MS_gene005483/MS_gene20887/MS_gene43995/MS_gene005128	MS_gene005127/MS_gene69945/MS_gene43994/MS_gene69944/MS_gene43996/MS_gene07343/MS_gene005129/MS_gene005483/MS_gene20887/MS_gene43995/MS_gene005128	11
BP	GO:0043207	response to external biotic stimulus	11/1300	36/28217	3.94386e-07	1.81418e-05	MS_gene005127/MS_gene69945/MS_gene43994/MS_gene69944/MS_gene43996/MS_gene07343/MS_gene005129/MS_gene005483/MS_gene20887/MS_gene43995/MS_gene005128	MS_gene005127/MS_gene69945/MS_gene43994/MS_gene69944/MS_gene43996/MS_gene07343/MS_gene005129/MS_gene005483/MS_gene20887/MS_gene43995/MS_gene005128	11
BP	GO:0051707	response to other organism	11/1300	36/28217	3.94386e-07	1.81418e-05	MS_gene005127/MS_gene69945/MS_gene43994/MS_gene69944/MS_gene43996/MS_gene07343/MS_gene005129/MS_gene005483/MS_gene20887/MS_gene43995/MS_gene005128	MS_gene005127/MS_gene69945/MS_gene43994/MS_gene69944/MS_gene43996/MS_gene07343/MS_gene005129/MS_gene005483/MS_gene20887/MS_gene43995/MS_gene005128	11
BP	GO:0098542	defense response to other organism	11/1300	36/28217	3.94386e-07	1.81418e-05	MS_gene005127/MS_gene69945/MS_gene43994/MS_gene69944/MS_gene43996/MS_gene07343/MS_gene005129/MS_gene005483/MS_gene20887/MS_gene43995/MS_gene005128	MS_gene005127/MS_gene69945/MS_gene43994/MS_gene69944/MS_gene43996/MS_gene07343/MS_gene005129/MS_gene005483/MS_gene20887/MS_gene43995/MS_gene005128	11
BP	GO:0007017	microtubule-based process	34/1300	301/28217	1.48609e-06	6.21454e-05	MS_gene007193/MS_gene42543/MS_gene09002/MS_gene049989/MS_gene90302/MS_gene52975/MS_gene004830/MS_gene64538/MS_gene95826/MS_gene66159/MS_gene063422/MS_gene042382/MS_gene070885/MS_gene25206/MS_gene02265/MS_gene22568/MS_gene059300/MS_gene045322/MS_gene030140/MS_gene27568/MS_gene014101/MS_gene064161/MS_gene26551/MS_gene05845/MS_gene048812/MS_gene051671/MS_gene010094/MS_gene68611/MS_gene064622/MS_gene…	MS_gene007193/MS_gene42543/MS_gene09002/MS_gene049989/MS_gene90302/MS_gene52975/MS_gene004830/MS_gene64538/MS_gene95826/MS_gene66159/MS_gene063422/MS_gene042382/MS_gene070885/MS_gene25206/MS_gene02265/MS_gene22568/MS_gene059300/MS_gene045322/MS_gene030140/MS_gene27568/MS_gene014101/MS_gene064161/MS_gene26551/MS_gene05845/MS_gene048812/MS_gene051671/MS_gene010094/MS_gene68611/MS_gene064622/MS_gene…	34
BP	GO:0009605	response to external stimulus	11/1300	47/28217	7.17158e-06	0.00027491	MS_gene005127/MS_gene69945/MS_gene43994/MS_gene69944/MS_gene43996/MS_gene07343/MS_gene005129/MS_gene005483/MS_gene20887/MS_gene43995/MS_gene005128	MS_gene005127/MS_gene69945/MS_gene43994/MS_gene69944/MS_gene43996/MS_gene07343/MS_gene005129/MS_gene005483/MS_gene20887/MS_gene43995/MS_gene005128	11
BP	GO:0009617	response to bacterium	8/1300	33/28217	9.83292e-05	0.00282697	MS_gene005127/MS_gene69945/MS_gene43994/MS_gene69944/MS_gene43996/MS_gene005129/MS_gene43995/MS_gene005128	MS_gene005127/MS_gene69945/MS_gene43994/MS_gene69944/MS_gene43996/MS_gene005129/MS_gene43995/MS_gene005128	8
BP	GO:0009620	response to fungus	8/1300	33/28217	9.83292e-05	0.00282697	MS_gene005127/MS_gene69945/MS_gene43994/MS_gene69944/MS_gene43996/MS_gene005129/MS_gene43995/MS_gene005128	MS_gene005127/MS_gene69945/MS_gene43994/MS_gene69944/MS_gene43996/MS_gene005129/MS_gene43995/MS_gene005128	8
BP	GO:0042742	defense response to bacterium	8/1300	33/28217	9.83292e-05	0.00282697	MS_gene005127/MS_gene69945/MS_gene43994/MS_gene69944/MS_gene43996/MS_gene005129/MS_gene43995/MS_gene005128	MS_gene005127/MS_gene69945/MS_gene43994/MS_gene69944/MS_gene43996/MS_gene005129/MS_gene43995/MS_gene005128	8
BP	GO:0050832	defense response to fungus	8/1300	33/28217	9.83292e-05	0.00282697	MS_gene005127/MS_gene69945/MS_gene43994/MS_gene69944/MS_gene43996/MS_gene005129/MS_gene43995/MS_gene005128	MS_gene005127/MS_gene69945/MS_gene43994/MS_gene69944/MS_gene43996/MS_gene005129/MS_gene43995/MS_gene005128	8
BP	GO:0071554	cell wall organization or biogenesis	26/1300	272/28217	0.00037892	0.010163	MS_gene063073/MS_gene48921/MS_gene95351/MS_gene68121/MS_gene45854/MS_gene026477/MS_gene48184/MS_gene000208/MS_gene48249/MS_gene017563/MS_gene023099/MS_gene68722/MS_gene010986/MS_gene059223/MS_gene23769/MS_gene30458/MS_gene019817/MS_gene001321/MS_gene015431/MS_gene22952/MS_gene000206/MS_gene023100/MS_gene85250/MS_gene063062/MS_gene23768/MS_gene22946	MS_gene063073/MS_gene48921/MS_gene95351/MS_gene68121/MS_gene45854/MS_gene026477/MS_gene48184/MS_gene000208/MS_gene48249/MS_gene017563/MS_gene023099/MS_gene68722/MS_gene010986/MS_gene059223/MS_gene23769/MS_gene30458/MS_gene019817/MS_gene001321/MS_gene015431/MS_gene22952/MS_gene000206/MS_gene023100/MS_gene85250/MS_gene063062/MS_gene23768/MS_gene22946	26
BP	GO:0006528	asparagine metabolic process	5/1300	15/28217	0.000419777	0.010163	MS_gene05726/MS_gene048489/MS_gene008693/MS_gene03964/MS_gene57014	MS_gene05726/MS_gene048489/MS_gene008693/MS_gene03964/MS_gene57014	5
BP	GO:0006529	asparagine biosynthetic process	5/1300	15/28217	0.000419777	0.010163	MS_gene05726/MS_gene048489/MS_gene008693/MS_gene03964/MS_gene57014	MS_gene05726/MS_gene048489/MS_gene008693/MS_gene03964/MS_gene57014	5
BP	GO:0006073	cellular glucan metabolic process	26/1300	292/28217	0.00109112	0.0228143	MS_gene035695/MS_gene033759/MS_gene52293/MS_gene035697/MS_gene88664/MS_gene39528/MS_gene78957/MS_gene034356/MS_gene49973/MS_gene012412/MS_gene88665/MS_gene35269/MS_gene52292/MS_gene78859/MS_gene035020/MS_gene72278/MS_gene059304/MS_gene029764/MS_gene043324/MS_gene29883/MS_gene22148/MS_gene035699/MS_gene91400/MS_gene88659/MS_gene47582/MS_gene72276	MS_gene035695/MS_gene033759/MS_gene52293/MS_gene035697/MS_gene88664/MS_gene39528/MS_gene78957/MS_gene034356/MS_gene49973/MS_gene012412/MS_gene88665/MS_gene35269/MS_gene52292/MS_gene78859/MS_gene035020/MS_gene72278/MS_gene059304/MS_gene029764/MS_gene043324/MS_gene29883/MS_gene22148/MS_gene035699/MS_gene91400/MS_gene88659/MS_gene47582/MS_gene72276	26
BP	GO:0044042	glucan metabolic process	26/1300	292/28217	0.00109112	0.0228143	MS_gene035695/MS_gene033759/MS_gene52293/MS_gene035697/MS_gene88664/MS_gene39528/MS_gene78957/MS_gene034356/MS_gene49973/MS_gene012412/MS_gene88665/MS_gene35269/MS_gene52292/MS_gene78859/MS_gene035020/MS_gene72278/MS_gene059304/MS_gene029764/MS_gene043324/MS_gene29883/MS_gene22148/MS_gene035699/MS_gene91400/MS_gene88659/MS_gene47582/MS_gene72276	MS_gene035695/MS_gene033759/MS_gene52293/MS_gene035697/MS_gene88664/MS_gene39528/MS_gene78957/MS_gene034356/MS_gene49973/MS_gene012412/MS_gene88665/MS_gene35269/MS_gene52292/MS_gene78859/MS_gene035020/MS_gene72278/MS_gene059304/MS_gene029764/MS_gene043324/MS_gene29883/MS_gene22148/MS_gene035699/MS_gene91400/MS_gene88659/MS_gene47582/MS_gene72276	26
BP	GO:0044264	cellular polysaccharide metabolic process	26/1300	292/28217	0.00109112	0.0228143	MS_gene035695/MS_gene033759/MS_gene52293/MS_gene035697/MS_gene88664/MS_gene39528/MS_gene78957/MS_gene034356/MS_gene49973/MS_gene012412/MS_gene88665/MS_gene35269/MS_gene52292/MS_gene78859/MS_gene035020/MS_gene72278/MS_gene059304/MS_gene029764/MS_gene043324/MS_gene29883/MS_gene22148/MS_gene035699/MS_gene91400/MS_gene88659/MS_gene47582/MS_gene72276	MS_gene035695/MS_gene033759/MS_gene52293/MS_gene035697/MS_gene88664/MS_gene39528/MS_gene78957/MS_gene034356/MS_gene49973/MS_gene012412/MS_gene88665/MS_gene35269/MS_gene52292/MS_gene78859/MS_gene035020/MS_gene72278/MS_gene059304/MS_gene029764/MS_gene043324/MS_gene29883/MS_gene22148/MS_gene035699/MS_gene91400/MS_gene88659/MS_gene47582/MS_gene72276	26
BP	GO:0044262	cellular carbohydrate metabolic process	35/1300	441/28217	0.00135139	0.0270279	MS_gene035695/MS_gene011102/MS_gene033759/MS_gene52293/MS_gene035903/MS_gene035697/MS_gene009429/MS_gene88664/MS_gene39528/MS_gene78957/MS_gene89495/MS_gene034356/MS_gene36707/MS_gene49973/MS_gene012412/MS_gene058404/MS_gene88665/MS_gene35269/MS_gene52292/MS_gene78859/MS_gene035020/MS_gene72278/MS_gene059304/MS_gene029764/MS_gene043324/MS_gene40434/MS_gene29883/MS_gene22148/MS_gene035699/MS_gene0…	MS_gene035695/MS_gene011102/MS_gene033759/MS_gene52293/MS_gene035903/MS_gene035697/MS_gene009429/MS_gene88664/MS_gene39528/MS_gene78957/MS_gene89495/MS_gene034356/MS_gene36707/MS_gene49973/MS_gene012412/MS_gene058404/MS_gene88665/MS_gene35269/MS_gene52292/MS_gene78859/MS_gene035020/MS_gene72278/MS_gene059304/MS_gene029764/MS_gene043324/MS_gene40434/MS_gene29883/MS_gene22148/MS_gene035699/MS_gene0…	35
CC	GO:0044427	chromosomal part	73/430	392/9606	1.17981e-26	1.47477e-24	MS_gene60564/MS_gene47573/MS_gene057458/MS_gene04748/MS_gene70258/MS_gene017431/MS_gene003671/MS_gene004072/MS_gene032236/MS_gene39538/MS_gene005743/MS_gene21425/MS_gene004030/MS_gene41161/MS_gene91631/MS_gene67354/MS_gene023595/MS_gene021079/MS_gene21393/MS_gene28434/MS_gene030933/MS_gene78924/MS_gene003670/MS_gene61107/MS_gene61618/MS_gene049770/MS_gene058844/MS_gene003742/MS_gene021080/MS_gene…	MS_gene60564/MS_gene47573/MS_gene057458/MS_gene04748/MS_gene70258/MS_gene017431/MS_gene003671/MS_gene004072/MS_gene032236/MS_gene39538/MS_gene005743/MS_gene21425/MS_gene004030/MS_gene41161/MS_gene91631/MS_gene67354/MS_gene023595/MS_gene021079/MS_gene21393/MS_gene28434/MS_gene030933/MS_gene78924/MS_gene003670/MS_gene61107/MS_gene61618/MS_gene049770/MS_gene058844/MS_gene003742/MS_gene021080/MS_gene…	73
CC	GO:0044815	DNA packaging complex	63/430	300/9606	5.23087e-26	2.7025e-24	MS_gene60564/MS_gene47573/MS_gene057458/MS_gene04748/MS_gene70258/MS_gene017431/MS_gene003671/MS_gene004072/MS_gene032236/MS_gene39538/MS_gene21425/MS_gene004030/MS_gene41161/MS_gene91631/MS_gene67354/MS_gene023595/MS_gene021079/MS_gene28434/MS_gene78924/MS_gene003670/MS_gene61107/MS_gene61618/MS_gene058844/MS_gene003742/MS_gene021080/MS_gene009155/MS_gene45479/MS_gene021130/MS_gene021180/MS_gene…	MS_gene60564/MS_gene47573/MS_gene057458/MS_gene04748/MS_gene70258/MS_gene017431/MS_gene003671/MS_gene004072/MS_gene032236/MS_gene39538/MS_gene21425/MS_gene004030/MS_gene41161/MS_gene91631/MS_gene67354/MS_gene023595/MS_gene021079/MS_gene28434/MS_gene78924/MS_gene003670/MS_gene61107/MS_gene61618/MS_gene058844/MS_gene003742/MS_gene021080/MS_gene009155/MS_gene45479/MS_gene021130/MS_gene021180/MS_gene…	63
CC	GO:0000786	nucleosome	62/430	293/9606	8.648e-26	2.7025e-24	MS_gene60564/MS_gene47573/MS_gene057458/MS_gene04748/MS_gene70258/MS_gene017431/MS_gene003671/MS_gene004072/MS_gene032236/MS_gene39538/MS_gene21425/MS_gene004030/MS_gene41161/MS_gene91631/MS_gene67354/MS_gene023595/MS_gene021079/MS_gene28434/MS_gene78924/MS_gene003670/MS_gene61107/MS_gene058844/MS_gene003742/MS_gene021080/MS_gene009155/MS_gene45479/MS_gene021130/MS_gene021180/MS_gene004031/MS_gen…	MS_gene60564/MS_gene47573/MS_gene057458/MS_gene04748/MS_gene70258/MS_gene017431/MS_gene003671/MS_gene004072/MS_gene032236/MS_gene39538/MS_gene21425/MS_gene004030/MS_gene41161/MS_gene91631/MS_gene67354/MS_gene023595/MS_gene021079/MS_gene28434/MS_gene78924/MS_gene003670/MS_gene61107/MS_gene058844/MS_gene003742/MS_gene021080/MS_gene009155/MS_gene45479/MS_gene021130/MS_gene021180/MS_gene004031/MS_gen…	62
CC	GO:0032993	protein-DNA complex	62/430	293/9606	8.648e-26	2.7025e-24	MS_gene60564/MS_gene47573/MS_gene057458/MS_gene04748/MS_gene70258/MS_gene017431/MS_gene003671/MS_gene004072/MS_gene032236/MS_gene39538/MS_gene21425/MS_gene004030/MS_gene41161/MS_gene91631/MS_gene67354/MS_gene023595/MS_gene021079/MS_gene28434/MS_gene78924/MS_gene003670/MS_gene61107/MS_gene058844/MS_gene003742/MS_gene021080/MS_gene009155/MS_gene45479/MS_gene021130/MS_gene021180/MS_gene004031/MS_gen…	MS_gene60564/MS_gene47573/MS_gene057458/MS_gene04748/MS_gene70258/MS_gene017431/MS_gene003671/MS_gene004072/MS_gene032236/MS_gene39538/MS_gene21425/MS_gene004030/MS_gene41161/MS_gene91631/MS_gene67354/MS_gene023595/MS_gene021079/MS_gene28434/MS_gene78924/MS_gene003670/MS_gene61107/MS_gene058844/MS_gene003742/MS_gene021080/MS_gene009155/MS_gene45479/MS_gene021130/MS_gene021180/MS_gene004031/MS_gen…	62
CC	GO:0000785	chromatin	62/430	302/9606	4.94491e-25	1.23623e-23	MS_gene60564/MS_gene47573/MS_gene057458/MS_gene04748/MS_gene70258/MS_gene017431/MS_gene003671/MS_gene004072/MS_gene032236/MS_gene39538/MS_gene21425/MS_gene004030/MS_gene41161/MS_gene91631/MS_gene67354/MS_gene023595/MS_gene021079/MS_gene28434/MS_gene78924/MS_gene003670/MS_gene61107/MS_gene058844/MS_gene003742/MS_gene021080/MS_gene009155/MS_gene45479/MS_gene021130/MS_gene021180/MS_gene004031/MS_gen…	MS_gene60564/MS_gene47573/MS_gene057458/MS_gene04748/MS_gene70258/MS_gene017431/MS_gene003671/MS_gene004072/MS_gene032236/MS_gene39538/MS_gene21425/MS_gene004030/MS_gene41161/MS_gene91631/MS_gene67354/MS_gene023595/MS_gene021079/MS_gene28434/MS_gene78924/MS_gene003670/MS_gene61107/MS_gene058844/MS_gene003742/MS_gene021080/MS_gene009155/MS_gene45479/MS_gene021130/MS_gene021180/MS_gene004031/MS_gen…	62
CC	GO:0005694	chromosome	78/430	476/9606	1.04883e-24	2.18506e-23	MS_gene60564/MS_gene47573/MS_gene057458/MS_gene04748/MS_gene70258/MS_gene017431/MS_gene003671/MS_gene004072/MS_gene032236/MS_gene39538/MS_gene005743/MS_gene21425/MS_gene40915/MS_gene004030/MS_gene41161/MS_gene91631/MS_gene67354/MS_gene023595/MS_gene021079/MS_gene21393/MS_gene28434/MS_gene030933/MS_gene78924/MS_gene003670/MS_gene61107/MS_gene61618/MS_gene049770/MS_gene058844/MS_gene003742/MS_gene0…	MS_gene60564/MS_gene47573/MS_gene057458/MS_gene04748/MS_gene70258/MS_gene017431/MS_gene003671/MS_gene004072/MS_gene032236/MS_gene39538/MS_gene005743/MS_gene21425/MS_gene40915/MS_gene004030/MS_gene41161/MS_gene91631/MS_gene67354/MS_gene023595/MS_gene021079/MS_gene21393/MS_gene28434/MS_gene030933/MS_gene78924/MS_gene003670/MS_gene61107/MS_gene61618/MS_gene049770/MS_gene058844/MS_gene003742/MS_gene0…	78
CC	GO:0005576	extracellular region	24/430	141/9606	1.33265e-08	2.37973e-07	MS_gene035695/MS_gene52243/MS_gene79004/MS_gene033759/MS_gene52293/MS_gene035697/MS_gene88664/MS_gene45155/MS_gene49973/MS_gene012412/MS_gene45147/MS_gene88665/MS_gene52292/MS_gene035020/MS_gene72278/MS_gene029764/MS_gene043324/MS_gene78991/MS_gene58584/MS_gene035699/MS_gene91400/MS_gene027513/MS_gene88659/MS_gene72276	MS_gene035695/MS_gene52243/MS_gene79004/MS_gene033759/MS_gene52293/MS_gene035697/MS_gene88664/MS_gene45155/MS_gene49973/MS_gene012412/MS_gene45147/MS_gene88665/MS_gene52292/MS_gene035020/MS_gene72278/MS_gene029764/MS_gene043324/MS_gene78991/MS_gene58584/MS_gene035699/MS_gene91400/MS_gene027513/MS_gene88659/MS_gene72276	24
CC	GO:0005618	cell wall	17/430	103/9606	2.78957e-06	3.48696e-05	MS_gene035695/MS_gene033759/MS_gene52293/MS_gene035697/MS_gene88664/MS_gene49973/MS_gene012412/MS_gene88665/MS_gene52292/MS_gene035020/MS_gene72278/MS_gene029764/MS_gene043324/MS_gene035699/MS_gene91400/MS_gene88659/MS_gene72276	MS_gene035695/MS_gene033759/MS_gene52293/MS_gene035697/MS_gene88664/MS_gene49973/MS_gene012412/MS_gene88665/MS_gene52292/MS_gene035020/MS_gene72278/MS_gene029764/MS_gene043324/MS_gene035699/MS_gene91400/MS_gene88659/MS_gene72276	17
CC	GO:0030312	external encapsulating structure	17/430	103/9606	2.78957e-06	3.48696e-05	MS_gene035695/MS_gene033759/MS_gene52293/MS_gene035697/MS_gene88664/MS_gene49973/MS_gene012412/MS_gene88665/MS_gene52292/MS_gene035020/MS_gene72278/MS_gene029764/MS_gene043324/MS_gene035699/MS_gene91400/MS_gene88659/MS_gene72276	MS_gene035695/MS_gene033759/MS_gene52293/MS_gene035697/MS_gene88664/MS_gene49973/MS_gene012412/MS_gene88665/MS_gene52292/MS_gene035020/MS_gene72278/MS_gene029764/MS_gene043324/MS_gene035699/MS_gene91400/MS_gene88659/MS_gene72276	17
CC	GO:0048046	apoplast	17/430	103/9606	2.78957e-06	3.48696e-05	MS_gene035695/MS_gene033759/MS_gene52293/MS_gene035697/MS_gene88664/MS_gene49973/MS_gene012412/MS_gene88665/MS_gene52292/MS_gene035020/MS_gene72278/MS_gene029764/MS_gene043324/MS_gene035699/MS_gene91400/MS_gene88659/MS_gene72276	MS_gene035695/MS_gene033759/MS_gene52293/MS_gene035697/MS_gene88664/MS_gene49973/MS_gene012412/MS_gene88665/MS_gene52292/MS_gene035020/MS_gene72278/MS_gene029764/MS_gene043324/MS_gene035699/MS_gene91400/MS_gene88659/MS_gene72276	17
CC	GO:0031012	extracellular matrix	6/430	25/9606	0.000665314	0.00693036	MS_gene79004/MS_gene45155/MS_gene45147/MS_gene78991/MS_gene58584/MS_gene027513	MS_gene79004/MS_gene45155/MS_gene45147/MS_gene78991/MS_gene58584/MS_gene027513	6
CC	GO:0044421	extracellular region part	6/430	25/9606	0.000665314	0.00693036	MS_gene79004/MS_gene45155/MS_gene45147/MS_gene78991/MS_gene58584/MS_gene027513	MS_gene79004/MS_gene45155/MS_gene45147/MS_gene78991/MS_gene58584/MS_gene027513	6
CC	GO:0000808	origin recognition complex	4/430	15/9606	0.003645	0.0350481	MS_gene67108/MS_gene77417/MS_gene29641/MS_gene24383	MS_gene67108/MS_gene77417/MS_gene29641/MS_gene24383	4
MF	GO:0046982	protein heterodimerization activity	76/2016	415/46862	8.16549e-27	2.71094e-24	MS_gene82546/MS_gene60564/MS_gene79195/MS_gene016624/MS_gene47573/MS_gene057458/MS_gene64650/MS_gene04748/MS_gene70258/MS_gene05619/MS_gene017431/MS_gene003671/MS_gene004072/MS_gene032236/MS_gene39538/MS_gene21425/MS_gene004030/MS_gene41161/MS_gene91631/MS_gene67354/MS_gene023595/MS_gene021079/MS_gene28434/MS_gene78924/MS_gene09871/MS_gene003670/MS_gene61107/MS_gene010220/MS_gene070241/MS_gene731…	MS_gene82546/MS_gene60564/MS_gene79195/MS_gene016624/MS_gene47573/MS_gene057458/MS_gene64650/MS_gene04748/MS_gene70258/MS_gene05619/MS_gene017431/MS_gene003671/MS_gene004072/MS_gene032236/MS_gene39538/MS_gene21425/MS_gene004030/MS_gene41161/MS_gene91631/MS_gene67354/MS_gene023595/MS_gene021079/MS_gene28434/MS_gene78924/MS_gene09871/MS_gene003670/MS_gene61107/MS_gene010220/MS_gene070241/MS_gene731…	76
MF	GO:0003777	microtubule motor activity	33/2016	263/46862	4.27836e-08	7.10207e-06	MS_gene007193/MS_gene42543/MS_gene09002/MS_gene049989/MS_gene90302/MS_gene52975/MS_gene004830/MS_gene64538/MS_gene95826/MS_gene66159/MS_gene063422/MS_gene042382/MS_gene070885/MS_gene02265/MS_gene22568/MS_gene059300/MS_gene045322/MS_gene030140/MS_gene27568/MS_gene014101/MS_gene064161/MS_gene26551/MS_gene05845/MS_gene048812/MS_gene051671/MS_gene010094/MS_gene68611/MS_gene064622/MS_gene91723/MS_gene…	MS_gene007193/MS_gene42543/MS_gene09002/MS_gene049989/MS_gene90302/MS_gene52975/MS_gene004830/MS_gene64538/MS_gene95826/MS_gene66159/MS_gene063422/MS_gene042382/MS_gene070885/MS_gene02265/MS_gene22568/MS_gene059300/MS_gene045322/MS_gene030140/MS_gene27568/MS_gene014101/MS_gene064161/MS_gene26551/MS_gene05845/MS_gene048812/MS_gene051671/MS_gene010094/MS_gene68611/MS_gene064622/MS_gene91723/MS_gene…	33
MF	GO:0008017	microtubule binding	35/2016	320/46862	5.02007e-07	5.55554e-05	MS_gene007193/MS_gene42543/MS_gene09002/MS_gene049989/MS_gene90302/MS_gene52975/MS_gene004830/MS_gene64538/MS_gene95826/MS_gene66159/MS_gene063422/MS_gene042382/MS_gene070885/MS_gene70058/MS_gene02265/MS_gene22568/MS_gene059300/MS_gene045322/MS_gene030140/MS_gene27568/MS_gene014101/MS_gene064161/MS_gene26551/MS_gene05845/MS_gene048812/MS_gene051671/MS_gene89776/MS_gene010094/MS_gene68611/MS_gene0…	MS_gene007193/MS_gene42543/MS_gene09002/MS_gene049989/MS_gene90302/MS_gene52975/MS_gene004830/MS_gene64538/MS_gene95826/MS_gene66159/MS_gene063422/MS_gene042382/MS_gene070885/MS_gene70058/MS_gene02265/MS_gene22568/MS_gene059300/MS_gene045322/MS_gene030140/MS_gene27568/MS_gene014101/MS_gene064161/MS_gene26551/MS_gene05845/MS_gene048812/MS_gene051671/MS_gene89776/MS_gene010094/MS_gene68611/MS_gene0…	35
MF	GO:0016762	xyloglucan:xyloglucosyl transferase activity	17/2016	103/46862	1.89087e-06	0.000155442	MS_gene035695/MS_gene033759/MS_gene52293/MS_gene035697/MS_gene88664/MS_gene49973/MS_gene012412/MS_gene88665/MS_gene52292/MS_gene035020/MS_gene72278/MS_gene029764/MS_gene043324/MS_gene035699/MS_gene91400/MS_gene88659/MS_gene72276	MS_gene035695/MS_gene033759/MS_gene52293/MS_gene035697/MS_gene88664/MS_gene49973/MS_gene012412/MS_gene88665/MS_gene52292/MS_gene035020/MS_gene72278/MS_gene029764/MS_gene043324/MS_gene035699/MS_gene91400/MS_gene88659/MS_gene72276	17
MF	GO:0003774	motor activity	35/2016	342/46862	2.341e-06	0.000155442	MS_gene007193/MS_gene42638/MS_gene42543/MS_gene09002/MS_gene049989/MS_gene90302/MS_gene52975/MS_gene004830/MS_gene64538/MS_gene95826/MS_gene66159/MS_gene063422/MS_gene042382/MS_gene070885/MS_gene02265/MS_gene22568/MS_gene059300/MS_gene045322/MS_gene030140/MS_gene27568/MS_gene014101/MS_gene064161/MS_gene26551/MS_gene05845/MS_gene048812/MS_gene018591/MS_gene051671/MS_gene010094/MS_gene68611/MS_gene…	MS_gene007193/MS_gene42638/MS_gene42543/MS_gene09002/MS_gene049989/MS_gene90302/MS_gene52975/MS_gene004830/MS_gene64538/MS_gene95826/MS_gene66159/MS_gene063422/MS_gene042382/MS_gene070885/MS_gene02265/MS_gene22568/MS_gene059300/MS_gene045322/MS_gene030140/MS_gene27568/MS_gene014101/MS_gene064161/MS_gene26551/MS_gene05845/MS_gene048812/MS_gene018591/MS_gene051671/MS_gene010094/MS_gene68611/MS_gene…	35
MF	GO:0015631	tubulin binding	35/2016	346/46862	3.04253e-06	0.000168353	MS_gene007193/MS_gene42543/MS_gene09002/MS_gene049989/MS_gene90302/MS_gene52975/MS_gene004830/MS_gene64538/MS_gene95826/MS_gene66159/MS_gene063422/MS_gene042382/MS_gene070885/MS_gene70058/MS_gene02265/MS_gene22568/MS_gene059300/MS_gene045322/MS_gene030140/MS_gene27568/MS_gene014101/MS_gene064161/MS_gene26551/MS_gene05845/MS_gene048812/MS_gene051671/MS_gene89776/MS_gene010094/MS_gene68611/MS_gene0…	MS_gene007193/MS_gene42543/MS_gene09002/MS_gene049989/MS_gene90302/MS_gene52975/MS_gene004830/MS_gene64538/MS_gene95826/MS_gene66159/MS_gene063422/MS_gene042382/MS_gene070885/MS_gene70058/MS_gene02265/MS_gene22568/MS_gene059300/MS_gene045322/MS_gene030140/MS_gene27568/MS_gene014101/MS_gene064161/MS_gene26551/MS_gene05845/MS_gene048812/MS_gene051671/MS_gene89776/MS_gene010094/MS_gene68611/MS_gene0…	35
MF	GO:0008092	cytoskeletal protein binding	40/2016	444/46862	1.0642e-05	0.000504735	MS_gene007193/MS_gene42543/MS_gene09002/MS_gene049989/MS_gene90302/MS_gene52975/MS_gene013971/MS_gene006419/MS_gene004830/MS_gene64538/MS_gene95826/MS_gene66159/MS_gene063422/MS_gene042382/MS_gene070885/MS_gene70058/MS_gene02265/MS_gene22568/MS_gene34369/MS_gene059300/MS_gene045322/MS_gene030140/MS_gene04503/MS_gene27568/MS_gene014101/MS_gene23015/MS_gene064161/MS_gene26551/MS_gene05845/MS_gene04…	MS_gene007193/MS_gene42543/MS_gene09002/MS_gene049989/MS_gene90302/MS_gene52975/MS_gene013971/MS_gene006419/MS_gene004830/MS_gene64538/MS_gene95826/MS_gene66159/MS_gene063422/MS_gene042382/MS_gene070885/MS_gene70058/MS_gene02265/MS_gene22568/MS_gene34369/MS_gene059300/MS_gene045322/MS_gene030140/MS_gene04503/MS_gene27568/MS_gene014101/MS_gene23015/MS_gene064161/MS_gene26551/MS_gene05845/MS_gene04…	40
MF	GO:0008171	O-methyltransferase activity	22/2016	191/46862	2.80579e-05	0.0011644	MS_gene44571/MS_gene039852/MS_gene96475/MS_gene38155/MS_gene38109/MS_gene91606/MS_gene96474/MS_gene73051/MS_gene26386/MS_gene95903/MS_gene020937/MS_gene96147/MS_gene074442/MS_gene009720/MS_gene22753/MS_gene021793/MS_gene99215/MS_gene39521/MS_gene78011/MS_gene88526/MS_gene78033/MS_gene011804	MS_gene44571/MS_gene039852/MS_gene96475/MS_gene38155/MS_gene38109/MS_gene91606/MS_gene96474/MS_gene73051/MS_gene26386/MS_gene95903/MS_gene020937/MS_gene96147/MS_gene074442/MS_gene009720/MS_gene22753/MS_gene021793/MS_gene99215/MS_gene39521/MS_gene78011/MS_gene88526/MS_gene78033/MS_gene011804	22
MF	GO:0004857	enzyme inhibitor activity	31/2016	338/46862	7.13686e-05	0.00263271	MS_gene50908/MS_gene48921/MS_gene039314/MS_gene000238/MS_gene042813/MS_gene59273/MS_gene45854/MS_gene80291/MS_gene069486/MS_gene52243/MS_gene32663/MS_gene066012/MS_gene060088/MS_gene004812/MS_gene48249/MS_gene023099/MS_gene010986/MS_gene059223/MS_gene30458/MS_gene062638/MS_gene77725/MS_gene26525/MS_gene069771/MS_gene20520/MS_gene22952/MS_gene049298/MS_gene062144/MS_gene045669/MS_gene023100/MS_gen…	MS_gene50908/MS_gene48921/MS_gene039314/MS_gene000238/MS_gene042813/MS_gene59273/MS_gene45854/MS_gene80291/MS_gene069486/MS_gene52243/MS_gene32663/MS_gene066012/MS_gene060088/MS_gene004812/MS_gene48249/MS_gene023099/MS_gene010986/MS_gene059223/MS_gene30458/MS_gene062638/MS_gene77725/MS_gene26525/MS_gene069771/MS_gene20520/MS_gene22952/MS_gene049298/MS_gene062144/MS_gene045669/MS_gene023100/MS_gen…	31
MF	GO:0005199	structural constituent of cell wall	2016-06-01	22/46862	0.000258834	0.0085933	MS_gene95351/MS_gene026477/MS_gene48184/MS_gene000208/MS_gene019817/MS_gene000206	MS_gene95351/MS_gene026477/MS_gene48184/MS_gene000208/MS_gene019817/MS_gene000206	6
MF	GO:0004066	asparagine synthase (glutamine-hydrolyzing) activity	2016-05-01	15/46862	0.000306507	0.00898517	MS_gene05726/MS_gene048489/MS_gene008693/MS_gene03964/MS_gene57014	MS_gene05726/MS_gene048489/MS_gene008693/MS_gene03964/MS_gene57014	5
MF	GO:0050660	flavin adenine dinucleotide binding	33/2016	401/46862	0.000324765	0.00898517	MS_gene047994/MS_gene02717/MS_gene02732/MS_gene35104/MS_gene052560/MS_gene056182/MS_gene28725/MS_gene32207/MS_gene26696/MS_gene028354/MS_gene35105/MS_gene051939/MS_gene32208/MS_gene02733/MS_gene047983/MS_gene028353/MS_gene78384/MS_gene28724/MS_gene007632/MS_gene052559/MS_gene003481/MS_gene00007/MS_gene00034/MS_gene37458/MS_gene010578/MS_gene02718/MS_gene92396/MS_gene36437/MS_gene016654/MS_gene021…	MS_gene047994/MS_gene02717/MS_gene02732/MS_gene35104/MS_gene052560/MS_gene056182/MS_gene28725/MS_gene32207/MS_gene26696/MS_gene028354/MS_gene35105/MS_gene051939/MS_gene32208/MS_gene02733/MS_gene047983/MS_gene028353/MS_gene78384/MS_gene28724/MS_gene007632/MS_gene052559/MS_gene003481/MS_gene00007/MS_gene00034/MS_gene37458/MS_gene010578/MS_gene02718/MS_gene92396/MS_gene36437/MS_gene016654/MS_gene021…	33
MF	GO:0008061	chitin binding	2016-07-01	34/46862	0.000521786	0.0133256	MS_gene063073/MS_gene68121/MS_gene017563/MS_gene68722/MS_gene23769/MS_gene85250/MS_gene23768	MS_gene063073/MS_gene68121/MS_gene017563/MS_gene68722/MS_gene23769/MS_gene85250/MS_gene23768	7
MF	GO:0051082	unfolded protein binding	16/2016	146/46862	0.000576918	0.0136812	MS_gene60613/MS_gene04350/MS_gene28326/MS_gene002499/MS_gene061124/MS_gene66634/MS_gene49154/MS_gene01472/MS_gene006231/MS_gene025674/MS_gene38210/MS_gene81285/MS_gene040499/MS_gene022548/MS_gene30654/MS_gene35518	MS_gene60613/MS_gene04350/MS_gene28326/MS_gene002499/MS_gene061124/MS_gene66634/MS_gene49154/MS_gene01472/MS_gene006231/MS_gene025674/MS_gene38210/MS_gene81285/MS_gene040499/MS_gene022548/MS_gene30654/MS_gene35518	16
MF	GO:0016682	oxidoreductase activity, acting on diphenols and related substances as donors, oxygen as acceptor	2016-06-01	28/46862	0.0010475	0.018627	MS_gene01396/MS_gene002413/MS_gene047549/MS_gene009861/MS_gene44909/MS_gene83481	MS_gene01396/MS_gene002413/MS_gene047549/MS_gene009861/MS_gene44909/MS_gene83481	6
MF	GO:0004866	endopeptidase inhibitor activity	15/2016	140/46862	0.001066	0.018627	MS_gene50908/MS_gene039314/MS_gene000238/MS_gene042813/MS_gene59273/MS_gene80291/MS_gene069486/MS_gene52243/MS_gene32663/MS_gene066012/MS_gene060088/MS_gene004812/MS_gene062638/MS_gene069771/MS_gene20520	MS_gene50908/MS_gene039314/MS_gene000238/MS_gene042813/MS_gene59273/MS_gene80291/MS_gene069486/MS_gene52243/MS_gene32663/MS_gene066012/MS_gene060088/MS_gene004812/MS_gene062638/MS_gene069771/MS_gene20520	15
MF	GO:0030414	peptidase inhibitor activity	15/2016	140/46862	0.001066	0.018627	MS_gene50908/MS_gene039314/MS_gene000238/MS_gene042813/MS_gene59273/MS_gene80291/MS_gene069486/MS_gene52243/MS_gene32663/MS_gene066012/MS_gene060088/MS_gene004812/MS_gene062638/MS_gene069771/MS_gene20520	MS_gene50908/MS_gene039314/MS_gene000238/MS_gene042813/MS_gene59273/MS_gene80291/MS_gene069486/MS_gene52243/MS_gene32663/MS_gene066012/MS_gene060088/MS_gene004812/MS_gene062638/MS_gene069771/MS_gene20520	15
MF	GO:0061134	peptidase regulator activity	15/2016	140/46862	0.001066	0.018627	MS_gene50908/MS_gene039314/MS_gene000238/MS_gene042813/MS_gene59273/MS_gene80291/MS_gene069486/MS_gene52243/MS_gene32663/MS_gene066012/MS_gene060088/MS_gene004812/MS_gene062638/MS_gene069771/MS_gene20520	MS_gene50908/MS_gene039314/MS_gene000238/MS_gene042813/MS_gene59273/MS_gene80291/MS_gene069486/MS_gene52243/MS_gene32663/MS_gene066012/MS_gene060088/MS_gene004812/MS_gene062638/MS_gene069771/MS_gene20520	15
MF	GO:0061135	endopeptidase regulator activity	15/2016	140/46862	0.001066	0.018627	MS_gene50908/MS_gene039314/MS_gene000238/MS_gene042813/MS_gene59273/MS_gene80291/MS_gene069486/MS_gene52243/MS_gene32663/MS_gene066012/MS_gene060088/MS_gene004812/MS_gene062638/MS_gene069771/MS_gene20520	MS_gene50908/MS_gene039314/MS_gene000238/MS_gene042813/MS_gene59273/MS_gene80291/MS_gene069486/MS_gene52243/MS_gene32663/MS_gene066012/MS_gene060088/MS_gene004812/MS_gene062638/MS_gene069771/MS_gene20520	15
MF	GO:0003713	transcription coactivator activity	2016-04-01	13/46862	0.00178629	0.0296524	MS_gene005109/MS_gene43981/MS_gene036441/MS_gene060498	MS_gene005109/MS_gene43981/MS_gene036441/MS_gene060498	4
MF	GO:0046527	glucosyltransferase activity	27/2016	341/46862	0.00188137	0.0297435	MS_gene035695/MS_gene033759/MS_gene52293/MS_gene035697/MS_gene88664/MS_gene39528/MS_gene78957/MS_gene034356/MS_gene49973/MS_gene012412/MS_gene88665/MS_gene35269/MS_gene52292/MS_gene78859/MS_gene035020/MS_gene72278/MS_gene059304/MS_gene029764/MS_gene043324/MS_gene40434/MS_gene29883/MS_gene22148/MS_gene035699/MS_gene91400/MS_gene88659/MS_gene47582/MS_gene72276	MS_gene035695/MS_gene033759/MS_gene52293/MS_gene035697/MS_gene88664/MS_gene39528/MS_gene78957/MS_gene034356/MS_gene49973/MS_gene012412/MS_gene88665/MS_gene35269/MS_gene52292/MS_gene78859/MS_gene035020/MS_gene72278/MS_gene059304/MS_gene029764/MS_gene043324/MS_gene40434/MS_gene29883/MS_gene22148/MS_gene035699/MS_gene91400/MS_gene88659/MS_gene47582/MS_gene72276	27
MF	GO:0008483	transaminase activity	2016-07-01	46/46862	0.00331467	0.0478466	MS_gene030744/MS_gene28127/MS_gene059704/MS_gene059701/MS_gene030743/MS_gene08300/MS_gene42086	MS_gene030744/MS_gene28127/MS_gene059704/MS_gene059701/MS_gene030743/MS_gene08300/MS_gene42086	7
MF	GO:0016769	transferase activity, transferring nitrogenous groups	2016-07-01	46/46862	0.00331467	0.0478466	MS_gene030744/MS_gene28127/MS_gene059704/MS_gene059701/MS_gene030743/MS_gene08300/MS_gene42086	MS_gene030744/MS_gene28127/MS_gene059704/MS_gene059701/MS_gene030743/MS_gene08300/MS_gene42086	7
