## Supplementary material for "Alfalfa transcriptomic responses to the field pathobiome": Table S7

### Sheet: Sheet1
Table S7: Gene sets enriched in phenotype A (5 samples)
№	GS DETAILS	SIZE	ES	NES	NOM p-val	FDR q-val	FWER p-val	RANK AT MAX	LEADING EDGE
1	CARBON_FIXATION_IN_PHOTOSYNTHETIC_ORGANISMS(MTR00710)	304	-0.54	-2.25	0	0.004	0	14344	tags=42%, list=14%, signal=49%
2	PHOTOSYNTHESIS(MTR00195)	168	-0.81	-2.13	0	0.004	0.004	8438	tags=70%, list=9%, signal=76%
3	CAROTENOID_BIOSYNTHESIS(MTR00906)	160	-0.61	-2.11	0	0.004	0.004	12938	tags=45%, list=13%, signal=52%
4	GLYOXYLATE_AND_DICARBOXYLATE_METABOLISM(MTR00630)	301	-0.49	-2.11	0	0.004	0.004	12162	tags=36%, list=12%, signal=41%
5	PORPHYRIN_METABOLISM(MTR00860)	216	-0.48	-2.03	0	0.005	0.01	13273	tags=38%, list=13%, signal=44%
6	PENTOSE_PHOSPHATE_PATHWAY(MTR00030)	242	-0.42	-1.98	0	0.006	0.017	5963	tags=23%, list=6%, signal=24%
7	PHOTOSYNTHESIS___ANTENNA_PROTEINS(MTR00196)	77	-0.84	-1.93	0	0.007	0.025	7888	tags=77%, list=8%, signal=83%
8	SULFUR_METABOLISM(MTR00920)	150	-0.54	-1.92	0	0.006	0.025	19786	tags=51%, list=20%, signal=63%
9	CARBON_METABOLISM(MTR01200)	1109	-0.33	-1.87	0	0.008	0.033	14344	tags=26%, list=14%, signal=31%
10	LIPOIC_ACID_METABOLISM(MTR00785)	114	-0.41	-1.86	0	0.007	0.033	13982	tags=27%, list=14%, signal=32%
11	FRUCTOSE_AND_MANNOSE_METABOLISM(MTR00051)	259	-0.35	-1.74	0	0.017	0.112	7930	tags=18%, list=8%, signal=20%
12	ONE_CARBON_POOL_BY_FOLATE(MTR00670)	98	-0.41	-1.71	0.009	0.021	0.159	13240	tags=32%, list=13%, signal=36%
13	EXOPOLYSACCHARIDE_BIOSYNTHESIS(MTR00543)	15	-0.65	-1.7	0	0.022	0.167	23148	tags=80%, list=23%, signal=104%
14	THIAMINE_METABOLISM(MTR00730)	89	-0.48	-1.64	0.047	0.033	0.23	22147	tags=43%, list=22%, signal=55%
15	PHOSPHONATE_AND_PHOSPHINATE_METABOLISM(MTR00440)	28	-0.53	-1.63	0.015	0.035	0.25	28202	tags=57%, list=28%, signal=80%
16	GLYCINE__SERINE_AND_THREONINE_METABOLISM(MTR00260)	302	-0.31	-1.6	0.013	0.038	0.266	13240	tags=27%, list=13%, signal=31%
17	SELENOCOMPOUND_METABOLISM(MTR00450)	77	-0.37	-1.55	0.013	0.052	0.377	11556	tags=30%, list=12%, signal=34%
18	SULFUR_RELAY_SYSTEM(MTR04122)	51	-0.38	-1.54	0	0.055	0.412	20527	tags=33%, list=21%, signal=42%
19	VITAMIN_B6_METABOLISM(MTR00750)	69	-0.39	-1.52	0.017	0.058	0.436	16962	tags=38%, list=17%, signal=45%
20	TERPENOID_BACKBONE_BIOSYNTHESIS(MTR00900)	201	-0.29	-1.52	0	0.057	0.441	12527	tags=20%, list=13%, signal=23%
21	FOLATE_BIOSYNTHESIS(MTR00790)	138	-0.34	-1.52	0.008	0.055	0.441	20877	tags=34%, list=21%, signal=43%
22	BIOSYNTHESIS_OF_COFACTORS(MTR01240)	1067	-0.27	-1.51	0.008	0.056	0.464	16281	tags=26%, list=16%, signal=31%
23	NITROGEN_METABOLISM(MTR00910)	105	-0.32	-1.5	0.008	0.055	0.475	5373	tags=20%, list=5%, signal=21%
24	RIBOFLAVIN_METABOLISM(MTR00740)	90	-0.36	-1.49	0.039	0.054	0.485	16586	tags=34%, list=17%, signal=41%
25	PEROXISOME(MTR04146)	383	-0.26	-1.45	0	0.071	0.611	15238	tags=26%, list=15%, signal=30%
26	BUTANOATE_METABOLISM(MTR00650)	103	-0.32	-1.38	0.094	0.109	0.807	22642	tags=36%, list=23%, signal=47%
27	SESQUITERPENOID_AND_TRITERPENOID_BIOSYNTHESIS(MTR00909)	81	-0.36	-1.38	0.08	0.106	0.807	21464	tags=41%, list=22%, signal=52%
28	BETALAIN_BIOSYNTHESIS(MTR00965)	20	-0.39	-1.37	0.059	0.108	0.838	11376	tags=30%, list=11%, signal=34%
29	NICOTINATE_AND_NICOTINAMIDE_METABOLISM(MTR00760)	126	-0.3	-1.35	0.071	0.116	0.863	16216	tags=35%, list=16%, signal=42%
30	PHENYLALANINE__TYROSINE_AND_TRYPTOPHAN_BIOSYNTHESIS(MTR00400)	145	-0.3	-1.34	0.075	0.122	0.875	14746	tags=25%, list=15%, signal=29%
31	DITERPENOID_BIOSYNTHESIS(MTR00904)	83	-0.33	-1.32	0.091	0.128	0.93	12988	tags=25%, list=13%, signal=29%
32	GLYCOLYSIS___GLUCONEOGENESIS(MTR00010)	547	-0.22	-1.31	0	0.136	0.941	14294	tags=20%, list=14%, signal=23%
33	UBIQUINONE_AND_OTHER_TERPENOID_QUINONE_BIOSYNTHESIS(MTR00130)	207	-0.25	-1.25	0.11	0.18	0.964	19039	tags=27%, list=19%, signal=33%
34	C5_BRANCHED_DIBASIC_ACID_METABOLISM(MTR00660)	31	-0.38	-1.22	0.192	0.216	1	20809	tags=35%, list=21%, signal=45%
35	GLYCOSAMINOGLYCAN_DEGRADATION(MTR00531)	66	-0.31	-1.2	0.168	0.225	1	28426	tags=47%, list=29%, signal=66%
36	PURINE_METABOLISM(MTR00230)	416	-0.21	-1.18	0.115	0.247	1	17123	tags=24%, list=17%, signal=29%
37	STARCH_AND_SUCROSE_METABOLISM(MTR00500)	607	-0.21	-1.18	0.1	0.242	1	10293	tags=17%, list=10%, signal=19%
38	MONOTERPENOID_BIOSYNTHESIS(MTR00902)	55	-0.29	-1.15	0.225	0.283	1	18278	tags=29%, list=18%, signal=36%
39	TRYPTOPHAN_METABOLISM(MTR00380)	244	-0.2	-1.14	0.151	0.297	1	16681	tags=25%, list=17%, signal=30%
40	BIOSYNTHESIS_OF_AMINO_ACIDS(MTR01230)	965	-0.2	-1.12	0.238	0.31	1	14905	tags=20%, list=15%, signal=23%
41	OXIDATIVE_PHOSPHORYLATION(MTR00190)	449	-0.2	-1.09	0.258	0.353	1	10460	tags=13%, list=11%, signal=15%
42	AMINOACYL_TRNA_BIOSYNTHESIS(MTR00970)	319	-0.22	-1.08	0.303	0.365	1	15484	tags=23%, list=16%, signal=27%
43	ASCORBATE_AND_ALDARATE_METABOLISM(MTR00053)	242	-0.21	-1.07	0.297	0.367	1	14280	tags=22%, list=14%, signal=26%
44	INOSITOL_PHOSPHATE_METABOLISM(MTR00562)	277	-0.18	-0.97	0.548	0.56	1	20287	tags=25%, list=20%, signal=31%
45	OTHER_GLYCAN_DEGRADATION(MTR00511)	90	-0.19	-0.85	0.74	0.809	1	29296	tags=37%, list=30%, signal=52%
46	MONOBACTAM_BIOSYNTHESIS(MTR00261)	64	-0.21	-0.81	0.734	0.879	1	6949	tags=11%, list=7%, signal=12%
47	TAURINE_AND_HYPOTAURINE_METABOLISM(MTR00430)	51	-0.16	-0.69	0.983	0.983	1	15681	tags=22%, list=16%, signal=26%
48	AUTOPHAGY___OTHER(MTR04136)	144	-0.1	-0.49	0.992	1	1	26279	tags=26%, list=27%, signal=36%
49	D_AMINO_ACID_METABOLISM(MTR00470)	29	-0.14	-0.47	0.972	0.998	1	26821	tags=31%, list=27%, signal=43%
