## Supplementary material for "Alfalfa transcriptomic responses to the field pathobiome": Table S8

### Sheet: Sheet1
Table S8: Gene sets enriched in phenotype S (5 samples)
№	GS DETAILS		SIZE	ES	NES	NOM p-val	FDR q-val	FWER p-val	RANK AT MAX	LEADING EDGE
1	DNA_REPLICATION(MTR03030)		197	0.57	2.01	0	0.056	0.012	21622	tags=48%, list=22%, signal=61%
2	MOTOR_PROTEINS(MTR04814)		419	0.49	1.99	0.013	0.03	0.016	19641	tags=40%, list=20%, signal=50%
3	ATP_DEPENDENT_CHROMATIN_REMODELING(MTR03082)		276	0.46	1.92	0	0.035	0.027	22845	tags=38%, list=23%, signal=49%
4	GLUCOSINOLATE_BIOSYNTHESIS(MTR00966)		33	0.64	1.86	0	0.042	0.055	14622	tags=48%, list=15%, signal=57%
5	ISOFLAVONOID_BIOSYNTHESIS(MTR00943)		102	0.6	1.85	0.004	0.036	0.065	20444	tags=58%, list=21%, signal=73%
6	RIBOSOME(MTR03010)		1252	0.45	1.81	0.008	0.038	0.073	24122	tags=46%, list=24%, signal=60%
7	NON_HOMOLOGOUS_END_JOINING(MTR03450)		41	0.49	1.8	0	0.034	0.077	23733	tags=44%, list=24%, signal=58%
8	RIBOSOME_BIOGENESIS_IN_EUKARYOTES(MTR03008)		386	0.42	1.77	0.012	0.039	0.102	34519	tags=47%, list=35%, signal=72%
9	CUTIN__SUBERINE_AND_WAX_BIOSYNTHESIS(MTR00073)		125	0.5	1.72	0	0.053	0.154	23043	tags=45%, list=23%, signal=58%
10	HOMOLOGOUS_RECOMBINATION(MTR03440)		273	0.39	1.7	0	0.057	0.18	28154	tags=39%, list=28%, signal=55%
11	FLAVONOID_BIOSYNTHESIS(MTR00941)		311	0.46	1.67	0.022	0.063	0.205	25826	tags=45%, list=26%, signal=61%
12	PYRIMIDINE_METABOLISM(MTR00240)		290	0.33	1.67	0	0.058	0.205	24781	tags=32%, list=25%, signal=43%
13	MISMATCH_REPAIR(MTR03430)		154	0.42	1.66	0	0.06	0.206	22569	tags=35%, list=23%, signal=45%
14	LINOLEIC_ACID_METABOLISM(MTR00591)		128	0.45	1.65	0.032	0.057	0.206	18772	tags=38%, list=19%, signal=47%
15	ALPHA_LINOLENIC_ACID_METABOLISM(MTR00592)		256	0.36	1.64	0.006	0.059	0.217	23299	tags=38%, list=24%, signal=49%
16	VALINE__LEUCINE_AND_ISOLEUCINE_DEGRADATION(MTR00280)		221	0.33	1.62	0.004	0.065	0.242	18505	tags=29%, list=19%, signal=35%
17	FLAVONE_AND_FLAVONOL_BIOSYNTHESIS(MTR00944)		95	0.52	1.62	0	0.062	0.242	18457	tags=38%, list=19%, signal=47%
18	CYSTEINE_AND_METHIONINE_METABOLISM(MTR00270)		469	0.29	1.61	0	0.063	0.261	14574	tags=20%, list=15%, signal=23%
19	ETHER_LIPID_METABOLISM(MTR00565)		109	0.4	1.59	0.008	0.071	0.303	30129	tags=44%, list=30%, signal=63%
20	PENTOSE_AND_GLUCURONATE_INTERCONVERSIONS(MTR00040)		279	0.34	1.58	0	0.07	0.314	27827	tags=42%, list=28%, signal=58%
21	FATTY_ACID_DEGRADATION(MTR00071)		231	0.33	1.57	0	0.073	0.331	22914	tags=33%, list=23%, signal=43%
22	TROPANE__PIPERIDINE_AND_PYRIDINE_ALKALOID_BIOSYNTHESIS(MTR00960)		161	0.41	1.54	0.032	0.081	0.376	24886	tags=46%, list=25%, signal=61%
23	PHENYLPROPANOID_BIOSYNTHESIS(MTR00940)		530	0.33	1.54	0	0.081	0.389	21833	tags=31%, list=22%, signal=39%
24	MAPK_SIGNALING_PATHWAY___PLANT(MTR04016)		563	0.29	1.52	0.012	0.083	0.421	23337	tags=30%, list=24%, signal=39%
25	STEROID_BIOSYNTHESIS(MTR00100)		107	0.36	1.5	0.02	0.093	0.477	22833	tags=35%, list=23%, signal=45%
26	PLANT_PATHOGEN_INTERACTION(MTR04626)		864	0.31	1.49	0	0.096	0.496	22486	tags=30%, list=23%, signal=39%
27	NUCLEOTIDE_EXCISION_REPAIR(MTR03420)		346	0.33	1.49	0.013	0.094	0.5	21622	tags=28%, list=22%, signal=35%
28	BASE_EXCISION_REPAIR(MTR03410)		224	0.34	1.48	0.034	0.092	0.5	27343	tags=35%, list=28%, signal=48%
29	STILBENOID__DIARYLHEPTANOID_AND_GINGEROL_BIOSYNTHESIS(MTR00945)		91	0.39	1.46	0.029	0.103	0.565	39685	tags=55%, list=40%, signal=92%
30	PHAGOSOME(MTR04145)		334	0.3	1.46	0.017	0.103	0.586	25085	tags=31%, list=25%, signal=41%
31	UBIQUITIN_MEDIATED_PROTEOLYSIS(MTR04120)		654	0.28	1.45	0	0.103	0.591	24845	tags=29%, list=25%, signal=39%
32	PROTEASOME(MTR03050)		291	0.3	1.45	0	0.1	0.591	31701	tags=37%, list=32%, signal=54%
33	NUCLEOTIDE_METABOLISM(MTR01232)		336	0.27	1.45	0	0.098	0.591	13403	tags=18%, list=14%, signal=20%
34	PROTEIN_PROCESSING_IN_ENDOPLASMIC_RETICULUM(MTR04141)		1015	0.33	1.45	0.048	0.098	0.601	24392	tags=33%, list=25%, signal=44%
35	GLUTATHIONE_METABOLISM(MTR00480)		466	0.26	1.43	0.02	0.108	0.647	14296	tags=20%, list=14%, signal=23%
36	CIRCADIAN_RHYTHM___PLANT(MTR04712)		214	0.28	1.41	0.041	0.121	0.709	11142	tags=18%, list=11%, signal=20%
37	LYSINE_DEGRADATION(MTR00310)		144	0.28	1.39	0.016	0.131	0.752	23319	tags=28%, list=24%, signal=37%
38	BIOSYNTHESIS_OF_UNSATURATED_FATTY_ACIDS(MTR01040)		96	0.3	1.36	0.05	0.152	0.815	23816	tags=32%, list=24%, signal=42%
39	NUCLEOCYTOPLASMIC_TRANSPORT(MTR03013)		632	0.26	1.35	0	0.156	0.839	37307	tags=41%, list=38%, signal=65%
40	BIOSYNTHESIS_OF_VARIOUS_PLANT_SECONDARY_METABOLITES(MTR00999)		248	0.27	1.35	0.022	0.156	0.85	20985	tags=27%, list=21%, signal=35%
41	GALACTOSE_METABOLISM(MTR00052)		226	0.28	1.34	0.066	0.162	0.893	21595	tags=30%, list=22%, signal=38%
42	ALANINE__ASPARTATE_AND_GLUTAMATE_METABOLISM(MTR00250)		229	0.25	1.3	0.034	0.19	0.929	25430	tags=31%, list=26%, signal=41%
43	AMINO_SUGAR_AND_NUCLEOTIDE_SUGAR_METABOLISM(MTR00520)		556	0.25	1.3	0.039	0.192	0.933	25487	tags=29%, list=26%, signal=39%
44	2_OXOCARBOXYLIC_ACID_METABOLISM(MTR01210)		337	0.24	1.28	0.041	0.202	0.937	21989	tags=22%, list=22%, signal=28%
45	ARGININE_AND_PROLINE_METABOLISM(MTR00330)		252	0.23	1.27	0.053	0.216	0.948	21230	tags=22%, list=21%, signal=28%
46	GLYCEROLIPID_METABOLISM(MTR00561)		342	0.23	1.26	0.024	0.219	0.952	24452	tags=24%, list=25%, signal=32%
47	FATTY_ACID_METABOLISM(MTR01212)		323	0.23	1.26	0.026	0.219	0.952	23280	tags=27%, list=23%, signal=35%
48	GLYCEROPHOSPHOLIPID_METABOLISM(MTR00564)		415	0.22	1.25	0.017	0.224	0.956	25789	tags=26%, list=26%, signal=35%
49	ABC_TRANSPORTERS(MTR02010)		370	0.25	1.23	0.113	0.247	0.979	25944	tags=32%, list=26%, signal=43%
50	VARIOUS_TYPES_OF_N_GLYCAN_BIOSYNTHESIS(MTR00513)		137	0.24	1.22	0.123	0.251	0.986	31177	tags=32%, list=31%, signal=47%
51	ENDOCYTOSIS(MTR04144)		802	0.23	1.22	0.135	0.259	0.997	22772	tags=24%, list=23%, signal=31%
52	RNA_POLYMERASE(MTR03020)		222	0.26	1.21	0.135	0.258	0.997	24567	tags=27%, list=25%, signal=36%
53	ARGININE_BIOSYNTHESIS(MTR00220)		146	0.24	1.2	0.114	0.268	1	24219	tags=27%, list=24%, signal=35%
54	SPLICEOSOME(MTR03040)		952	0.23	1.19	0.164	0.293	1	40982	tags=45%, list=41%, signal=76%
55	PLANT_HORMONE_SIGNAL_TRANSDUCTION(MTR04075)		918	0.21	1.18	0.11	0.296	1	22260	tags=24%, list=22%, signal=30%
56	HISTIDINE_METABOLISM(MTR00340)		83	0.26	1.18	0.146	0.302	1	21117	tags=24%, list=21%, signal=31%
57	ISOQUINOLINE_ALKALOID_BIOSYNTHESIS(MTR00950)		70	0.27	1.17	0.169	0.3	1	8560	tags=14%, list=9%, signal=16%
58	VALINE__LEUCINE_AND_ISOLEUCINE_BIOSYNTHESIS(MTR00290)		64	0.28	1.17	0.162	0.304	1	26627	tags=30%, list=27%, signal=41%
59	RNA_DEGRADATION(MTR03018)		418	0.22	1.17	0.144	0.302	1	22474	tags=22%, list=23%, signal=29%
60	BIOTIN_METABOLISM(MTR00780)		92	0.25	1.14	0.234	0.343	1	14181	tags=21%, list=14%, signal=24%
61	BETA_ALANINE_METABOLISM(MTR00410)		207	0.22	1.14	0.213	0.341	1	22525	tags=24%, list=23%, signal=31%
62	PANTOTHENATE_AND_COA_BIOSYNTHESIS(MTR00770)		171	0.2	1.13	0.123	0.34	1	23473	tags=24%, list=24%, signal=31%
63	GLYCOSPHINGOLIPID_BIOSYNTHESIS___GLOBO_AND_ISOGLOBO_SERIES(MTR00603)		44	0.29	1.13	0.228	0.339	1	32385	tags=41%, list=33%, signal=61%
64	MRNA_SURVEILLANCE_PATHWAY(MTR03015)		510	0.19	1.12	0.166	0.354	1	26494	tags=23%, list=27%, signal=31%
65	FATTY_ACID_BIOSYNTHESIS(MTR00061)		228	0.21	1.11	0.212	0.363	1	23972	tags=27%, list=24%, signal=35%
66	CYANOAMINO_ACID_METABOLISM(MTR00460)		222	0.21	1.08	0.254	0.415	1	21098	tags=24%, list=21%, signal=31%
67	LYSINE_BIOSYNTHESIS(MTR00300)		75	0.29	1.06	0.34	0.452	1	8385	tags=16%, list=8%, signal=17%
68	N_GLYCAN_BIOSYNTHESIS(MTR00510)		181	0.19	1.05	0.328	0.456	1	29463	tags=30%, list=30%, signal=42%
69	TYROSINE_METABOLISM(MTR00350)		166	0.21	1.03	0.36	0.496	1	24460	tags=26%, list=25%, signal=34%
70	SPHINGOLIPID_METABOLISM(MTR00600)		125	0.2	1.02	0.42	0.509	1	30564	tags=31%, list=31%, signal=45%
71	ZEATIN_BIOSYNTHESIS(MTR00908)		74	0.26	1	0.427	0.545	1	27095	tags=34%, list=27%, signal=46%
72	PHENYLALANINE_METABOLISM(MTR00360)		150	0.2	1	0.391	0.557	1	20643	tags=21%, list=21%, signal=26%
73	BRASSINOSTEROID_BIOSYNTHESIS(MTR00905)		42	0.25	0.98	0.46	0.576	1	9034	tags=14%, list=9%, signal=16%
74	FATTY_ACID_ELONGATION(MTR00062)		117	0.2	0.94	0.586	0.664	1	22925	tags=26%, list=23%, signal=34%
75	OTHER_TYPES_OF_O_GLYCAN_BIOSYNTHESIS(MTR00514)		56	0.22	0.93	0.619	0.678	1	41168	tags=43%, list=42%, signal=73%
76	PYRUVATE_METABOLISM(MTR00620)		479	0.16	0.93	0.696	0.688	1	22752	tags=21%, list=23%, signal=27%
77	EFFEROCYTOSIS(MTR04148)		244	0.18	0.91	0.663	0.717	1	25667	tags=26%, list=26%, signal=35%
78	BIOSYNTHESIS_OF_NUCLEOTIDE_SUGARS(MTR01250)		381	0.17	0.87	0.694	0.796	1	25487	tags=25%, list=26%, signal=33%
79	SNARE_INTERACTIONS_IN_VESICULAR_TRANSPORT(MTR04130)		159	0.17	0.85	0.81	0.839	1	29384	tags=26%, list=30%, signal=37%
80	PHOSPHATIDYLINOSITOL_SIGNALING_SYSTEM(MTR04070)		259	0.14	0.8	0.925	0.916	1	20139	tags=18%, list=20%, signal=23%
81	POLYCOMB_REPRESSIVE_COMPLEX(MTR03083)		232	0.15	0.8	0.902	0.914	1	33132	tags=28%, list=33%, signal=43%
82	PROPANOATE_METABOLISM(MTR00640)		149	0.16	0.75	0.91	0.975	1	25303	tags=25%, list=26%, signal=33%
83	CITRATE_CYCLE_(TCA_CYCLE)(MTR00020)		221	0.14	0.73	0.917	0.976	1	21989	tags=18%, list=22%, signal=23%
84	BASAL_TRANSCRIPTION_FACTORS(MTR03022)		187	0.15	0.73	0.926	0.966	1	23423	tags=18%, list=24%, signal=24%
85	ARACHIDONIC_ACID_METABOLISM(MTR00590)		51	0.19	0.73	0.886	0.958	1	31671	tags=29%, list=32%, signal=43%
86	PROTEIN_EXPORT(MTR03060)		236	0.12	0.66	0.992	0.996	1	25736	tags=22%, list=26%, signal=29%
87	GLYCOSPHINGOLIPID_BIOSYNTHESIS___GANGLIO_SERIES(MTR00604)		17	0.2	0.64	0.962	0.992	1	43335	tags=59%, list=44%, signal=105%
88	VIRAL_LIFE_CYCLE___HIV_1(MTR03250)		143	0.13	0.63	0.992	0.985	1	30871	tags=24%, list=31%, signal=36%
89	GLYCOSYLPHOSPHATIDYLINOSITOL_(GPI)_ANCHOR_BIOSYNTHESIS(MTR00563)		114	0.12	0.61	0.992	0.979	1	39192	tags=36%, list=40%, signal=59%
