## Supplementary material for "Alfalfa transcriptomic responses to the field pathobiome": Table S9

### Sheet: SvsA.down_ppi
Table S9: Interactions between proteins encoded by genes downregulated in phenotype 'S' (upregulated in phenotype 'A' ).
node1_protein	node2_protein	node1_gene	node2_gene	score
3880.A0A072TMC9	3880.G7KD49	MS_gene060482	MS_gene017095	954
3880.A0A072TMC9	3880.G7JI05	MS_gene060482	MS_gene012609	980
3880.A0A072TXF3	3880.G7K882	MS_gene54467	MS_gene72875	926
3880.A0A072TYH7	3880.G7K9H5	MS_gene92452	MS_gene047702	888
3880.A0A072TYH7	3880.I3SZG9	MS_gene92452	MS_gene020993	706
3880.A0A072TYH7	3880.G7K2D0	MS_gene92452	MS_gene000141	864
3880.A0A072TYH7	3880.A0A072V4G2	MS_gene92452	MS_gene02393	725
3880.A0A072TYH7	3880.B7FJ16	MS_gene92452	MS_gene46952	952
3880.A0A072U1E0	3880.G7J4F9	MS_gene46129	MS_gene013827	739
3880.A0A072U5B9	3880.G7JGG5	MS_gene54709	MS_gene60403	844
3880.A0A072U5B9	3880.G7IUN0	MS_gene54709	MS_gene85140	819
3880.A0A072U5B9	3880.Q2HW53	MS_gene54709	MS_gene014008	750
3880.A0A072U7I8	3880.A0A072VB39	MS_gene74655	MS_gene03226	920
3880.A0A072U7I8	3880.B7FJ16	MS_gene74655	MS_gene46952	716
3880.A0A072U7I8	3880.G7IR60	MS_gene74655	MS_gene031355	882
3880.A0A072U7I8	3880.G7KGQ5	MS_gene74655	MS_gene55270	954
3880.A0A072U7I8	3880.G7IHD6	MS_gene74655	MS_gene99806	960
3880.A0A072U7I8	3880.G7JWI9	MS_gene74655	MS_gene84483	944
3880.A0A072U7I8	3880.B7FHC2	MS_gene74655	MS_gene018753	772
3880.A0A072U7I8	3880.I3SQF1	MS_gene74655	MS_gene067002	998
3880.A0A072U7I8	3880.G7IUN0	MS_gene74655	MS_gene85140	928
3880.A0A072U7I8	3880.G7JEF5	MS_gene74655	MS_gene034238	949
3880.A0A072U7I8	3880.I3SZG9	MS_gene74655	MS_gene020993	997
3880.A0A072U7I8	3880.B7FJY9	MS_gene74655	MS_gene93362	997
3880.A0A072U7I8	3880.I3SXG8	MS_gene74655	MS_gene94806	993
3880.A0A072U7I8	3880.I3SG83	MS_gene74655	MS_gene27987	729
3880.A0A072U7I8	3880.A0A072U9H4	MS_gene74655	MS_gene80303	882
3880.A0A072U7I8	3880.Q2HW07	MS_gene74655	MS_gene024032	996
3880.A0A072U7I8	3880.G7K2D0	MS_gene74655	MS_gene000141	993
3880.A0A072U7I8	3880.G7IV78	MS_gene74655	MS_gene05105	930
3880.A0A072U7I8	3880.G7ZZ39	MS_gene74655	MS_gene08487	997
3880.A0A072U7I8	3880.I3SIG9	MS_gene74655	MS_gene36470	866
3880.A0A072U7I8	3880.G7IIP1	MS_gene74655	MS_gene64487	963
3880.A0A072U7I8	3880.G7KEN2	MS_gene74655	MS_gene38046	930
3880.A0A072U9H4	3880.Q2HW07	MS_gene80303	MS_gene024032	827
3880.A0A072U9H4	3880.G7I903	MS_gene80303	MS_gene33047	963
3880.A0A072U9H4	3880.B7FJY9	MS_gene80303	MS_gene93362	842
3880.A0A072U9H4	3880.I3SZG9	MS_gene80303	MS_gene020993	863
3880.A0A072U9H4	3880.G7IR60	MS_gene80303	MS_gene031355	981
3880.A0A072U9H4	3880.I3SG83	MS_gene80303	MS_gene27987	750
3880.A0A072U9H4	3880.B7FJ16	MS_gene80303	MS_gene46952	996
3880.A0A072U9H4	3880.G7KEN2	MS_gene80303	MS_gene38046	923
3880.A0A072U9H4	3880.G7J4F9	MS_gene80303	MS_gene013827	791
3880.A0A072U9H4	3880.G7ZZ39	MS_gene80303	MS_gene08487	953
3880.A0A072U9H4	3880.G7K9H5	MS_gene80303	MS_gene047702	971
3880.A0A072U9H4	3880.I3T741	MS_gene80303	MS_gene69174	844
3880.A0A072U9H4	3880.B7FHC2	MS_gene80303	MS_gene018753	974
3880.A0A072U9H4	3880.G7IIP1	MS_gene80303	MS_gene64487	771
3880.A0A072U9H4	3880.I3SQF1	MS_gene80303	MS_gene067002	894
3880.A0A072U9H4	3880.A0A072VWZ4	MS_gene80303	MS_gene036154	900
3880.A0A072U9H4	3880.I3SIG9	MS_gene80303	MS_gene36470	991
3880.A0A072UNG5	3880.A0A072UW65	MS_gene35041	MS_gene69489	775
3880.A0A072UNG5	3880.G7K2X2	MS_gene35041	MS_gene061724	839
3880.A0A072UW65	3880.G7K2X2	MS_gene69489	MS_gene061724	934
3880.A0A072UZ59	3880.B7FJ16	MS_gene63480	MS_gene46952	790
3880.A0A072UZ59	3880.G7K882	MS_gene63480	MS_gene72875	733
3880.A0A072V135	3880.G7I8G8	MS_gene02621	MS_gene33603	967
3880.A0A072V2B0	3880.G7JZX7	MS_gene40337	MS_gene21470	951
3880.A0A072V4G2	3880.A0A072V8Z3	MS_gene02393	MS_gene036390	727
3880.A0A072V4G2	3880.G7JAI2	MS_gene02393	MS_gene32652	807
3880.A0A072V4G2	3880.G7JLC6	MS_gene02393	MS_gene62792	982
3880.A0A072V8Z3	3880.G7JLC6	MS_gene036390	MS_gene62792	751
3880.A0A072VB39	3880.G7IUN0	MS_gene03226	MS_gene85140	920
3880.A0A072VB39	3880.G7IIP1	MS_gene03226	MS_gene64487	933
3880.A0A072VB39	3880.I3SQF1	MS_gene03226	MS_gene067002	914
3880.A0A072VB39	3880.G7ZZ39	MS_gene03226	MS_gene08487	913
3880.A0A072VB39	3880.A0A072VNE4	MS_gene03226	MS_gene20931	804
3880.A0A072VB39	3880.G7JEF5	MS_gene03226	MS_gene034238	976
3880.A0A072VB39	3880.G7IHD6	MS_gene03226	MS_gene99806	915
3880.A0A072VB39	3880.G7KGQ5	MS_gene03226	MS_gene55270	916
3880.A0A072VB39	3880.I3SXG8	MS_gene03226	MS_gene94806	724
3880.A0A072VB39	3880.B7FJY9	MS_gene03226	MS_gene93362	789
3880.A0A072VB39	3880.G7JWI9	MS_gene03226	MS_gene84483	957
3880.A0A072VB39	3880.G7IV78	MS_gene03226	MS_gene05105	984
3880.A0A072VB39	3880.Q2HW07	MS_gene03226	MS_gene024032	883
3880.A0A072VB39	3880.G7K2D0	MS_gene03226	MS_gene000141	901
3880.A0A072VNE4	3880.G7IHD6	MS_gene20931	MS_gene99806	827
3880.A0A072VNE4	3880.G7JEF5	MS_gene20931	MS_gene034238	848
3880.A0A072VNE4	3880.G7KGQ5	MS_gene20931	MS_gene55270	828
3880.A0A072VNE4	3880.G7JWI9	MS_gene20931	MS_gene84483	857
3880.A0A072VNE4	3880.I3SQF1	MS_gene20931	MS_gene067002	823
3880.A0A072VNE4	3880.G7IUN0	MS_gene20931	MS_gene85140	725
3880.A0A072VNE4	3880.G7IV78	MS_gene20931	MS_gene05105	809
3880.A0A072VUE3	3880.G7K2X2	MS_gene46487	MS_gene061724	891
3880.A0A072VWZ4	3880.I3SIG9	MS_gene036154	MS_gene36470	944
3880.A0A072VWZ4	3880.B7FJ16	MS_gene036154	MS_gene46952	890
3880.A0A072VWZ4	3880.G7IR60	MS_gene036154	MS_gene031355	879
3880.A0A072VWZ4	3880.B7FHC2	MS_gene036154	MS_gene018753	901
3880.B7FHB2	3880.G7K882	MS_gene074248	MS_gene72875	926
3880.B7FHC2	3880.G7ZZ39	MS_gene018753	MS_gene08487	889
3880.B7FHC2	3880.I3T741	MS_gene018753	MS_gene69174	752
3880.B7FHC2	3880.Q2HW07	MS_gene018753	MS_gene024032	897
3880.B7FHC2	3880.I3SG83	MS_gene018753	MS_gene27987	750
3880.B7FHC2	3880.I3SZG9	MS_gene018753	MS_gene020993	753
3880.B7FHC2	3880.I3SQF1	MS_gene018753	MS_gene067002	966
3880.B7FHC2	3880.G7K9H5	MS_gene018753	MS_gene047702	887
3880.B7FHC2	3880.B7FJ16	MS_gene018753	MS_gene46952	873
3880.B7FHC2	3880.G7IR60	MS_gene018753	MS_gene031355	944
3880.B7FJ16	3880.G7K9H5	MS_gene46952	MS_gene047702	961
3880.B7FJ16	3880.I3SQF1	MS_gene46952	MS_gene067002	931
3880.B7FJ16	3880.G7I7H7	MS_gene46952	MS_gene44068	791
3880.B7FJ16	3880.G7IR60	MS_gene46952	MS_gene031355	962
3880.B7FJ16	3880.G7ZZ39	MS_gene46952	MS_gene08487	849
3880.B7FJ16	3880.I3SIG9	MS_gene46952	MS_gene36470	958
3880.B7FJ16	3880.G7KEN2	MS_gene46952	MS_gene38046	850
3880.B7FJ16	3880.I3SZG9	MS_gene46952	MS_gene020993	780
3880.B7FJ16	3880.G7I903	MS_gene46952	MS_gene33047	845
3880.B7FJ16	3880.B7FJY9	MS_gene46952	MS_gene93362	770
3880.B7FJ16	3880.Q2HW07	MS_gene46952	MS_gene024032	756
3880.B7FJ16	3880.G7KAG7	MS_gene46952	MS_gene64148	717
3880.B7FJY9	3880.G7ZZ39	MS_gene93362	MS_gene08487	995
3880.B7FJY9	3880.I3SIG9	MS_gene93362	MS_gene36470	765
3880.B7FJY9	3880.G7IIP1	MS_gene93362	MS_gene64487	933
3880.B7FJY9	3880.G7KEN2	MS_gene93362	MS_gene38046	841
3880.B7FJY9	3880.I3SZG9	MS_gene93362	MS_gene020993	979
3880.B7FJY9	3880.Q2HW07	MS_gene93362	MS_gene024032	982
3880.B7FJY9	3880.G7IHD6	MS_gene93362	MS_gene99806	859
3880.B7FJY9	3880.I3SXG8	MS_gene93362	MS_gene94806	988
3880.B7FJY9	3880.G7K2D0	MS_gene93362	MS_gene000141	978
3880.B7FJY9	3880.G7IV78	MS_gene93362	MS_gene05105	789
3880.B7FJY9	3880.I3SQF1	MS_gene93362	MS_gene067002	992
3880.B7FJY9	3880.G7IUN0	MS_gene93362	MS_gene85140	790
3880.B7FJY9	3880.G7JEF5	MS_gene93362	MS_gene034238	796
3880.B7FJY9	3880.G7KGQ5	MS_gene93362	MS_gene55270	861
3880.B7FJY9	3880.G7IR60	MS_gene93362	MS_gene031355	885
3880.B7FJY9	3880.G7JWI9	MS_gene93362	MS_gene84483	792
3880.B7FM90	3880.I3SI25	MS_gene026398	MS_gene034844	788
3880.G4W9I5	3880.G7I708	MS_gene68738	MS_gene60285	948
3880.G7I903	3880.I3SQF1	MS_gene33047	MS_gene067002	804
3880.G7I903	3880.G7K9H5	MS_gene33047	MS_gene047702	876
3880.G7I903	3880.I3T741	MS_gene33047	MS_gene69174	729
3880.G7I903	3880.I3SG83	MS_gene33047	MS_gene27987	727
3880.G7I9Z0	3880.G7JZW9	MS_gene32996	MS_gene21474	995
3880.G7IF28	3880.G7IMN1	MS_gene046135	MS_gene00079	967
3880.G7IF28	3880.G8A0S6	MS_gene046135	MS_gene019790	978
3880.G7IF28	3880.G7K882	MS_gene046135	MS_gene72875	845
3880.G7IF28	3880.G7KAP1	MS_gene046135	MS_gene024663	805
3880.G7IF28	3880.G7KEX7	MS_gene046135	MS_gene64678	809
3880.G7IF28	3880.G7K4T4	MS_gene046135	MS_gene38252	954
3880.G7IF28	3880.G7KYC0	MS_gene046135	MS_gene52289	973
3880.G7IF28	3880.G7J5Y4	MS_gene046135	MS_gene064435	967
3880.G7IF28	3880.G7IT85	MS_gene046135	MS_gene039009	751
3880.G7IF28	3880.G7JJV9	MS_gene046135	MS_gene003647	957
3880.G7IF28	3880.G7IPJ9	MS_gene046135	MS_gene002234	809
3880.G7IHD6	3880.I3SZG9	MS_gene99806	MS_gene020993	721
3880.G7IHD6	3880.G7KGQ5	MS_gene99806	MS_gene55270	994
3880.G7IHD6	3880.I3SXG8	MS_gene99806	MS_gene94806	721
3880.G7IHD6	3880.G7JWI9	MS_gene99806	MS_gene84483	961
3880.G7IHD6	3880.G7IV78	MS_gene99806	MS_gene05105	957
3880.G7IHD6	3880.Q2HW07	MS_gene99806	MS_gene024032	923
3880.G7IHD6	3880.G7K2D0	MS_gene99806	MS_gene000141	913
3880.G7IHD6	3880.G7ZZ39	MS_gene99806	MS_gene08487	942
3880.G7IHD6	3880.G7IUN0	MS_gene99806	MS_gene85140	959
3880.G7IHD6	3880.G7IIP1	MS_gene99806	MS_gene64487	972
3880.G7IHD6	3880.I3SQF1	MS_gene99806	MS_gene067002	943
3880.G7IHD6	3880.G7JEF5	MS_gene99806	MS_gene034238	961
3880.G7IIP1	3880.G7ZZ39	MS_gene64487	MS_gene08487	992
3880.G7IIP1	3880.I3SIG9	MS_gene64487	MS_gene36470	701
3880.G7IIP1	3880.G7KEN2	MS_gene64487	MS_gene38046	705
3880.G7IIP1	3880.I3SZG9	MS_gene64487	MS_gene020993	831
3880.G7IIP1	3880.I3SXG8	MS_gene64487	MS_gene94806	941
3880.G7IIP1	3880.G7IV78	MS_gene64487	MS_gene05105	953
3880.G7IIP1	3880.G7K2D0	MS_gene64487	MS_gene000141	943
3880.G7IIP1	3880.Q2HW07	MS_gene64487	MS_gene024032	939
3880.G7IIP1	3880.G7IUN0	MS_gene64487	MS_gene85140	961
3880.G7IIP1	3880.I3SQF1	MS_gene64487	MS_gene067002	980
3880.G7IIP1	3880.G7JEF5	MS_gene64487	MS_gene034238	975
3880.G7IIP1	3880.G7KGQ5	MS_gene64487	MS_gene55270	966
3880.G7IIP1	3880.G7JWI9	MS_gene64487	MS_gene84483	965
3880.G7IMN1	3880.G7K4T4	MS_gene00079	MS_gene38252	708
3880.G7IMN1	3880.G7K882	MS_gene00079	MS_gene72875	956
3880.G7IPJ9	3880.G7K4T4	MS_gene002234	MS_gene38252	801
3880.G7IPJ9	3880.G7JJV9	MS_gene002234	MS_gene003647	801
3880.G7IR60	3880.I3SZG9	MS_gene031355	MS_gene020993	799
3880.G7IR60	3880.I3SG83	MS_gene031355	MS_gene27987	749
3880.G7IR60	3880.Q2HW07	MS_gene031355	MS_gene024032	719
3880.G7IR60	3880.G7ZZ39	MS_gene031355	MS_gene08487	786
3880.G7IR60	3880.I3SIG9	MS_gene031355	MS_gene36470	963
3880.G7IR60	3880.G7KEN2	MS_gene031355	MS_gene38046	708
3880.G7IR60	3880.G7J4F9	MS_gene031355	MS_gene013827	779
3880.G7IR60	3880.I3SQF1	MS_gene031355	MS_gene067002	873
3880.G7IS71	3880.Q2HW53	MS_gene02208	MS_gene014008	734
3880.G7IT85	3880.G7K4T4	MS_gene039009	MS_gene38252	848
3880.G7IT85	3880.G7J5Y4	MS_gene039009	MS_gene064435	973
3880.G7IT85	3880.G7KYC0	MS_gene039009	MS_gene52289	978
3880.G7IT85	3880.G7JJV9	MS_gene039009	MS_gene003647	848
3880.G7IUN0	3880.G7ZZ39	MS_gene85140	MS_gene08487	914
3880.G7IUN0	3880.Q2HW07	MS_gene85140	MS_gene024032	883
3880.G7IUN0	3880.G7K2D0	MS_gene85140	MS_gene000141	891
3880.G7IUN0	3880.G7IV78	MS_gene85140	MS_gene05105	963
3880.G7IUN0	3880.I3SQF1	MS_gene85140	MS_gene067002	922
3880.G7IUN0	3880.G7JEF5	MS_gene85140	MS_gene034238	981
3880.G7IUN0	3880.G7KGQ5	MS_gene85140	MS_gene55270	940
3880.G7IUN0	3880.G7JWI9	MS_gene85140	MS_gene84483	968
3880.G7IV78	3880.G7JWI9	MS_gene05105	MS_gene84483	959
3880.G7IV78	3880.G7K2D0	MS_gene05105	MS_gene000141	898
3880.G7IV78	3880.Q2HW07	MS_gene05105	MS_gene024032	882
3880.G7IV78	3880.G7KGQ5	MS_gene05105	MS_gene55270	963
3880.G7IV78	3880.G7JEF5	MS_gene05105	MS_gene034238	974
3880.G7IV78	3880.G7ZZ39	MS_gene05105	MS_gene08487	914
3880.G7IV78	3880.I3SQF1	MS_gene05105	MS_gene067002	916
3880.G7J486	3880.I3SI25	MS_gene70692	MS_gene034844	815
3880.G7J5Y4	3880.G7JJV9	MS_gene064435	MS_gene003647	966
3880.G7J5Y4	3880.G7K4T4	MS_gene064435	MS_gene38252	963
3880.G7J5Y4	3880.G7KYC0	MS_gene064435	MS_gene52289	901
3880.G7J5Y4	3880.G7K882	MS_gene064435	MS_gene72875	974
3880.G7J5Y4	3880.G8A0S6	MS_gene064435	MS_gene019790	733
3880.G7JAI2	3880.G7JLC6	MS_gene32652	MS_gene62792	975
3880.G7JEF5	3880.G7ZZ39	MS_gene034238	MS_gene08487	917
3880.G7JEF5	3880.Q2HW07	MS_gene034238	MS_gene024032	893
3880.G7JEF5	3880.G7K2D0	MS_gene034238	MS_gene000141	885
3880.G7JEF5	3880.I3SQF1	MS_gene034238	MS_gene067002	920
3880.G7JEF5	3880.G7JWI9	MS_gene034238	MS_gene84483	986
3880.G7JEF5	3880.G7KGQ5	MS_gene034238	MS_gene55270	953
3880.G7JGG5	3880.Q2HW53	MS_gene60403	MS_gene014008	747
3880.G7JI05	3880.G7KD49	MS_gene012609	MS_gene017095	949
3880.G7JJV9	3880.G7KYC0	MS_gene003647	MS_gene52289	958
3880.G7JJV9	3880.G8A0S6	MS_gene003647	MS_gene019790	848
3880.G7JWI9	3880.G7KGQ5	MS_gene84483	MS_gene55270	976
3880.G7JWI9	3880.G7K2D0	MS_gene84483	MS_gene000141	873
3880.G7JWI9	3880.Q2HW07	MS_gene84483	MS_gene024032	876
3880.G7JWI9	3880.I3SQF1	MS_gene84483	MS_gene067002	915
3880.G7JWI9	3880.G7ZZ39	MS_gene84483	MS_gene08487	910
3880.G7K2D0	3880.G7KGQ5	MS_gene000141	MS_gene55270	917
3880.G7K2D0	3880.I3SQF1	MS_gene000141	MS_gene067002	995
3880.G7K2D0	3880.G7K9H5	MS_gene000141	MS_gene047702	898
3880.G7K2D0	3880.Q2HW07	MS_gene000141	MS_gene024032	996
3880.G7K2D0	3880.I3SXG8	MS_gene000141	MS_gene94806	999
3880.G7K2D0	3880.I3SZG9	MS_gene000141	MS_gene020993	988
3880.G7K2D0	3880.G7KEN2	MS_gene000141	MS_gene38046	888
3880.G7K2D0	3880.I3SIG9	MS_gene000141	MS_gene36470	758
3880.G7K2D0	3880.G7ZZ39	MS_gene000141	MS_gene08487	994
3880.G7K4T4	3880.G8A0S6	MS_gene38252	MS_gene019790	850
3880.G7K4T4	3880.G7KYC0	MS_gene38252	MS_gene52289	970
3880.G7K882	3880.G7KMR3	MS_gene72875	MS_gene074568	926
3880.G7K882	3880.G8A0S6	MS_gene72875	MS_gene019790	702
3880.G7K882	3880.G7KYC0	MS_gene72875	MS_gene52289	983
3880.G7K9H5	3880.Q2HW07	MS_gene047702	MS_gene024032	766
3880.G7K9H5	3880.I3SXG8	MS_gene047702	MS_gene94806	784
3880.G7K9H5	3880.I3SZG9	MS_gene047702	MS_gene020993	705
3880.G7K9H5	3880.G7KEN2	MS_gene047702	MS_gene38046	813
3880.G7K9H5	3880.I3SIG9	MS_gene047702	MS_gene36470	759
3880.G7K9H5	3880.I3SQF1	MS_gene047702	MS_gene067002	762
3880.G7K9H5	3880.I3T741	MS_gene047702	MS_gene69174	724
3880.G7K9H5	3880.G7ZZ39	MS_gene047702	MS_gene08487	846
3880.G7KEN2	3880.I3SZG9	MS_gene38046	MS_gene020993	838
3880.G7KEN2	3880.Q2HW07	MS_gene38046	MS_gene024032	917
3880.G7KEN2	3880.G7ZZ39	MS_gene38046	MS_gene08487	925
3880.G7KEN2	3880.I3SIG9	MS_gene38046	MS_gene36470	846
3880.G7KEN2	3880.I3SQF1	MS_gene38046	MS_gene067002	934
3880.G7KEN2	3880.I3SXG8	MS_gene38046	MS_gene94806	803
3880.G7KGQ5	3880.I3SQF1	MS_gene55270	MS_gene067002	944
3880.G7KGQ5	3880.G7ZZ39	MS_gene55270	MS_gene08487	960
3880.G7KGQ5	3880.Q2HW07	MS_gene55270	MS_gene024032	936
3880.G7KGQ5	3880.I3SXG8	MS_gene55270	MS_gene94806	726
3880.G7KGQ5	3880.I3SZG9	MS_gene55270	MS_gene020993	721
3880.G7ZZ39	3880.I3SIG9	MS_gene08487	MS_gene36470	861
3880.G7ZZ39	3880.Q2HW07	MS_gene08487	MS_gene024032	998
3880.G7ZZ39	3880.I3SG83	MS_gene08487	MS_gene27987	728
3880.G7ZZ39	3880.I3SZG9	MS_gene08487	MS_gene020993	998
3880.G7ZZ39	3880.I3SQF1	MS_gene08487	MS_gene067002	998
3880.G7ZZ39	3880.I3SXG8	MS_gene08487	MS_gene94806	994
3880.I3SG83	3880.I3SQF1	MS_gene27987	MS_gene067002	800
3880.I3SIG9	3880.I3SQF1	MS_gene36470	MS_gene067002	912
3880.I3SIG9	3880.I3SXG8	MS_gene36470	MS_gene94806	716
3880.I3SIG9	3880.I3SZG9	MS_gene36470	MS_gene020993	779
3880.I3SIG9	3880.Q2HW07	MS_gene36470	MS_gene024032	774
3880.I3SQF1	3880.I3SZG9	MS_gene067002	MS_gene020993	998
3880.I3SQF1	3880.I3SXG8	MS_gene067002	MS_gene94806	995
3880.I3SQF1	3880.Q2HW07	MS_gene067002	MS_gene024032	997
3880.I3SXG8	3880.I3SZG9	MS_gene94806	MS_gene020993	982
3880.I3SXG8	3880.Q2HW07	MS_gene94806	MS_gene024032	994
3880.I3SZG9	3880.Q2HW07	MS_gene020993	MS_gene024032	990
